# Net charges of the ribosomal proteins of the *S10* and *spc* clusters of halophiles are inversely related to the degree of halotolerance

**DOI:** 10.1101/2021.11.17.468896

**Authors:** Madhan R Tirumalai, Daniela Anane-Bediakoh, Siddharth Rajesh, George. E. Fox

## Abstract

Net positive charge(s) on ribosomal proteins (r-proteins) have been reported to influence the assembly and folding of ribosomes. A high percentage of r-proteins from extremely halophilic archaea are known to be acidic or even negatively charged. Those proteins that remain positively charged are typically far less so. Herein the analysis is extended to the non-archaeal halophilic bacteria, eukaryotes and halotolerant archaea. The net charges (pH 7.4) of r-proteins that comprise the *S10-spc* operon/cluster from individual microbial and eukaryotic genomes were estimated and intercompared. It was observed that as a general rule, as the salt tolerance of the bacterial strains increased from 5 to 15%, the net charges of the individual proteins remained mostly basic. The most striking exceptions were the extremely halophilic bacterial strains, *Salinibacter ruber* SD01, *Acetohalobium arabaticum* DSM 5501 and *Selenihalanaerobacter shriftii* ATCC BAA-73, which are reported to require a minimum of 18%-21% of salt for their growth. All three strains have a higher number of acidic *S10-spc* cluster r-proteins than what is seen in the moderate halophiles or the halotolerant strains. Of the individual proteins, only uL2 never became acidic. uS14 and uL16 also seldom became acidic. The net negative charges on several of the *S10-spc* cluster r-proteins is a feature generally shared by all extremely halophilic archaea and bacteria. The *S10-spc* cluster r-proteins of halophilic fungi and algae (eukaryotes) were exceptions. They were positively charged despite the halophilicity of the organisms.

**Importance:** The net charges (at pH 7.4) of the ribosomal proteins (r-proteins) that comprise the *S10-spc* cluster show an inverse relationship with the halophilicity/halotolerance levels in both bacteria and archaea. In non-halophilic bacteria, the *S10-spc* cluster r-proteins are generally basic (positively charged), while the rest of the proteomes in these strains are generally acidic. On the other hand, the whole proteomes of the extremely halophilic strains are overall negatively charged including the *S10-spc* cluster r-proteins. Given that the distribution of charged residues in the ribosome exit tunnel influences co-translational folding, the contrasting charges observed in the *S10-spc* cluster r-proteins has potential implications for the rate of passage of these proteins through the ribosomal exit tunnel. Furthermore, the universal protein uL2 which lies in the oldest part of the ribosome is always positively charged irrespective of the strain/organism it belongs to. This has implications for its role in the prebiotic context.
