## Supplementary Table 1 for "Net charges of the ribosomal proteins of the *S10* and *spc* clusters of halophiles are inversely related to the degree of halotolerance"

### Sheet: Sheet1
Supplementary Table 1. A list of all the strains/genomes used.
Non-halophiles
Name	Kingdom	Assembly/Genome accession no.
Thermus thermophilus HB8	Bacteria	NC_006461/GCA_000091545.1
Escherichia coli str. K-12 substr. MG1655	Bacteria	NC_000913/GCA_000005845.2
Bacillus subtilis subsp. subtilis str. 168	Bacteria	NC_000964/GCA_000009045.1
Lokiarchaeota MK-D1	Archaea (Asgard)	NZ_CP042905.1/GCA_008000775.1
Aeropyrum pernix K1	Archaea	NC_000854.2/GCA_000011125.1
Methanocaldococcus jannaschii DSM 2661	Archaea	NC_000909.1/GCA_000091665.1
Odinarchaeota LCB_4	Archaea (Asgard)	GCA_001940665.1
Nitrosotenuis aquarius AQ6f	Archaea	NZ_CP024808.1/GCA_002787055.1
Sulfolobus acidocaldarius DSM 639	Archaea	NC_007181.1/GCA_000012285.1
Trypanasoma brucei brucei TREU927	Eukarya	GCA_000002445.1
Homo sapiens	Eukarya	GCF_000001405.39
Moderate halophiles
Name	Kingdom	Assembly/Genome accession no.	Optimal growth salt requirement/ salt tolerance molarity range	Optimal growth salt requirement/ salt tolerance(%)
Bacillus sp. RHFB (95)	Bacteria	GCF_016757415.1	0.86M	5
Methanosarcina acetivorans C2A (39, 68)	Archaea	GCF_000007345.1/NC_003552.1	1M	5.8
Salinicoccus halodurans H3B26 (62)	Bacteria	GCF_001005905.1	0.69M-1M	4-6
Rhodothalassium salexigens DSM 2132 (40)	Bacteria	GCF_014197775.1	1M-1.4M	6-8
Euhalothece natronophila Z-M001 (41)	Bacteria	GCF_007904085.1/NZ_CP042326.1	1.2M	7
Salinivibrio socompensis S10B (42)	Bacteria	GCF_000565325.1	1.2M-1.29M	7-7.5
Chromohalobacter salexigens MP25462 (36)	Bacteria	GCF_013395975.1	1.29M-1.72M	7.5-10
Chloroflexi bacterium ZRK35 (35)	Bacteria	GCA_016887485.1	1.4M	8
Methanohalophilus levihalophilus DSM 28452 (43)	Archaea	GCA_017874375.1	1.4M	8
Methanococcus maripaludis DSM 2067 (44, 45)	Archaea	GCA_002945325.1/CP026606.1	1.48M	8.6
Desulfohalobium retbaense DSM 5692 (49)	Bacteria	GCA_000024325.1/NC_013223.1	1.4M-1.72M	8-10
Salinicoccus roseus W12 (46)	Bacteria	GCF_000819905.1	1.72M	10
Halonatronum saccharophilum DSM 13868 (50)	Bacteria	GCA_000517025.1	1.2M-2.1M	7-12
Euhalothece sp. KZN 001 (58)	Bacteria	GCA_002900215.1	2.1M	12
Salinivibrio costicola subsp. vallismortis subsp. nov. (= DSM 8285T (51)	Bacteria	GCA_001996225.1	0M-2.1M	0-12.5
Halanaerobium MA284_MarDTE_T2 (59)	Bacteria	GCF_003337245.1	2.15M	13
Halanaerobium praevalens DSM 2228 (52)	Bacteria	GCA_000165465.1/NC_017455.1	2.15M	13
Tetragenococcus halophilus MJ4 (53, 54)	Bacteria	GCF_001712815.1	2.41M	14
Salimicrobium halophilum DSM 4771 (Bacillus halophilus) (48)	Bacteria	GCF_900100295.1	2.58M	15
Salinicoccus sp. YB14-2 (60)	Bacteria	GCF_001265075.1	2.59M	15
Extremely halotolerant strains
Hortaea werneckii EXF-151 (55, 99, 100)	Eukarya(fungi)	GCA_003704575.1	1M-2.4M	6-14
Halobacteroides halobius DSM 5150 (61)	Bacteria	GCF_000328625.1	1.5M-2.5M	9-15
Halobacillus halophilus DSM 2266 (63)	Bacteria	GCF_000284515.1	0.5M-3M	3-17
Aspergillus glaucus (Eurotium herbariorum) (91)	Eukarya(fungi)	GCF_001890805.1	0.2M-3.5M	1-21
Halomonas elongata DSM 2581 (81, 82)	Bacteria	GCF_000196875.2	0.86M-5.16M	5-30
Dunaliella salina CCAP 19/18 (65)	Eukarya (algae)	GCA_002284615.2	0.05M-5.5M	0.3-33
Extreme/obligate halophiles
Name	Kingdom	Assembly/Genome accession no.	Optimal growth salt requirement/ salt tolerance molarity range	Optimal growth salt requirement/ salt tolerance(%)
Halorhodospira halochloris DSM 1059 (84)	Bacteria	GCA_016583605.1	2.58M-4.3M	15-25
Halorhodospira halophila SL1 (86)	Bacteria	GCA_000015585.1/NC_008789.1	2.58M-6M	15-35
Wallemia ichthyophaga EXF-994 (88)	Eukarya(fungi)	GCF_000400465.1	3.5M-4.5M	20.3-26.2
Acetohalobium arabaticum DSM 5501 (71, 72)	Bacteria	GCA_000144695.1/NC_014378.1	2.58M-3.1M	15-18
Selenihalanaerobacter shriftii ATCC BAA-73 (73)	Bacteria	GCA_900167185.1	3.61M	21
Salinibacter ruber SD01 (74, 97)	Bacteria	GCF_003491185.1	3.44M-4.31M	20-25
DPANN group Nanohalobium constans LC1Nh (67)	Archaea	GCF_009617975.1	3.44M	20
Methanonatronarchaeales archaeon SuakinDeep_MAG71_5 (22)	Archaea	GCA_018263395.1	3.44M	20
Haloterrigena salifodinae BOL5-1 (23)	Archaea	GCF_016906025.1	3.44M	20
Haloquadratum walsbyi DSM 16790 (24)	Archaea	GCF_000009185.1/NC_008212.1	3.44M	20
Salarchaeum sp. JOR-1 (25)	Archaea	GCF_007833275.1	3.44M	20
Natrinema pallidum BOL6-1 (26)	Archaea	GCF_005890195.1	3.44M	20
Natrinema versiforme BOL5-4 (26)	Archaea	GCF_005576615.1	3.44M	20
Halobacterium salinarum NRC-1 (27)	Archaea	GCF_000006805.1	3.44M	20.1
Natranomonas pharaonis DSM 2160 (28)	Archaea	GCF_000026045.1	3.5M	20.3
Methanohalarchaeum thermophilum HMET1 (29)	Archaea	GCA_001914405.1	4M	23
Methanohalobium evestigatum Z-7303 (30)	Archaea	GCA_000196655.1/NC_014253.1	4.3M	25
Halococcus morrhuae DSM 1307 (116)	Archaea	GCF_000336695.1	3.44M-4.31M	20-25
Haloarcula marismortui ATCC 43049 (31)	Archaea	GCF_000336695.1	3.44M-4.31M	20-25
Halogeometricum borinquense DSM 11551 (32)	Archaea	GCF_000172995.2	3.44M-4.31M	20-25
