## Supplementary Table 2 for "Net charges of the ribosomal proteins of the *S10* and *spc* clusters of halophiles are inversely related to the degree of halotolerance"

### Sheet: Sheet1 (2)
		Supplementary Table 2. Net charge(s) (at pH 7.4) of ribosomal protein uL2 from all the organisms used in this study.
		Ribosomal protein uL2	Net charge(s) at pH 7.4	Optimal growth salt requirement/ salt tolerance (%)	Protein length
Eukarya	Non-halophile	Homo sapiens	34.9		257
Bacteria	Non-halophile	Thermus thermophilus HB8	34.2	0	276
Archaea (Asgard)	Non-halophile	Lokiarchaeota MK-D1	32.5	0	239
Bacteria	Non-halophile	Escherichia coli str. K-12 substr. MG1655	31.8	0	273
Bacteria	Non-halophile	Bacillus subtilis subsp. subtilis str. 168	31	0	277
Archaea	Non-halophile	Aeropyrum pernix K1	27.6	0	238
Eukarya	Non-halophile	Trypanasoma brucei brucei TREU927	26	0	260
Archaea	Non-halophile	Sulfolobus acidocaldarius DSM 639	24.3	0	238
Archaea	Non-halophile	Methanocaldococcus jannaschii DSM 2661	24	0	242
Archaea	Non-halophile	Nitrosotenuis aquarius AQ6f	20.5	0	243
Archaea (Asgard)	Non-halophile	Odinarchaeota LCB_4	17.8	0	242
Bacteria	Moderate halophile	Salinicoccus halodurans H3B26	33.1	4-6	279
Bacteria	Moderate halophile	Bacillus sp.RHFB	30.1	5	276
Archaea	Moderate halophile	Methanosarcina acetivorans C2A	18.5	5.8	238
(Cyano)bacteria	Moderate halophile	Euhalothece natronophila Z-M001	36.2	7	276
Bacteria	Moderate halophile	Salinivibrio socompensis S10B	32.2	7-7.5	274
Bacteria	Moderate halophile	Rhodothalassium salexigens DSM 2132	34.2	6-8	278
Bacteria	Moderate halophile	Chloroflexi bacterium ZRK35	33.3	8	281
Archaea	Moderate halophile	Methanohalophilus levihalophilus DSM 28452	20	8	237
Archaea	Moderate halophile	Methanococcus maripaludis DSM 2067	19.4	8.6	240
Bacteria	Moderate halophile	Chromohalobacter salexigens MP25462	34.8	7.5-10	275
Bacteria	Moderate halophile	Desulfohalobium retbaense DSM 5692	37.7	8-10	275
Bacteria	Moderate halophile	Salinicoccus roseus W12	33.1	10	278
Bacteria	Moderate halophile	Halonatronum saccharophilum DSM 13868	34	7-12	279
(Cyano)bacteria	Moderate halophile	Euhalothece sp. KZN 001	34.3	12	276
Bacteria	Moderate halophile	Salinivibrio proteolyticus DSM 8285	32.2	12.5	274
Bacteria	Moderate halophile	Halanaerobium MA284_MarDTE_T2	29.2	13	277
Bacteria	Moderate halophile	Halanaerobium praevalens DSM 2228	31.1	13	271
Bacteria	Moderate halophile	Tetragenococcus halophilus MJ4	33.1	14	277
Bacteria	Moderate halophile	Salimicrobium halophilum DSM 4771 (Bacillus halophilus)	28.2	15	277
Bacteria	Moderate halophile	Salinicoccus sp. YB14-2	31.2	15	276
Eukarya (fungi)	Extremely halotolerant (broad range of tolerance)	Hortaea werneckii EXF-151	22.7	6-14	208
Bacteria	Extremely halotolerant (broad range of tolerance)	Halobacteroides halobius DSM 5150	32	9-15	279
Bacteria	Extremely halotolerant (broad range of tolerance)	Halobacillus halophilus DSM 2266	29.2	3-17	277
Bacteria	Extremely halotolerant (broad range of tolerance)	Aspergillus glaucus (Eurotium herbariorum)	30.6	1-21	254
Bacteria	Extremely halotolerant (broad range of tolerance)	Halorhodospira halophila SL1	35.9	5-25	274
Bacteria	Extremely halotolerant (broad range of tolerance)	Halorhodospira halochloris DSM 1059	37.9	10-25	274
Bacteria	Extremely halotolerant (broad range of tolerance)	Halomonas elongata DSM 2581	35.9	5-30	276
Eukarya (algae)	Extremely halotolerant (broad range of tolerance)	Dunaliella salina CCAP 19/18	27.7	0.3-33	257
Eukarya (fungi)	Extreme halophile	Wallemia ichthyophaga EXF-994	23.6	20.3-26.2	357
Bacteria	Extreme halophile	Acetohalobium arabaticum DSM 5501	20.2	18	278
Bacteria	Extreme halophile	Selenihalanaerobacter shriftii BAA 73	33	21	278
Bacteria	Extreme halophile	Salinibacter ruber SD01	21.4	25	283
Archaea	Extreme halophile	DPANN group Nanohalobium constans LC1Nh	9.2	20	233
Archaea	Extreme halophile	Methanonatronarchaeales archaeon SuakinDeep_MAG71_5	16	20	234
Archaea	Extreme halophile	Haloterrigena salifodinae BOL5-1	10	20	240
Archaea	Extreme halophile	Haloquadratum walsbyi DSM 16790	11	20	243
Archaea	Extreme halophile	Salarchaeum sp JOR-1	10	20	238
Archaea	Extreme halophile	Natrinema pallidum BOL6-1	8	20	240
Archaea	Extreme halophile	Natrinema versiforme BOL5-4	7	20	240
Archaea	Extreme halophile	Halobacterium salinarum NRC-1	5	20	240
Archaea	Extreme halophile	Natranomonas pharaonis DSM 2160	10	20.3	243
Archaea	Extreme halophile	Methanohalarchaeum thermophilum HMET1	10.7	23	234
Archaea	Extreme halophile	Methanohalobium evestigatum Z-7303	18	25	237
Archaea	Extreme halophile	Halogeometricum borinquense DSM 11551	17	25	242
Archaea	Extreme halophile	Haloarcula marismortui ATCC 43049	10	25	240
Archaea	Extreme halophile	Halococcus morrhuae DSM 1307	8	25	237
	NA = Not applicable
